# Genetic polymorphisms in a mate choice locus are maintained by balancing selection in a wild medaka population

**DOI:** 10.64898/2026.05.06.723183

**Authors:** Shingo Fujimoto, Taijun Myosho, Hirozumi Kobayashi, Hiroaki Aoyama, Iki Murase, Bayu K. A. Sumarto, Mitsuharu Yagi, Taiga Kunishima, Masatoshi Matsunami, Ryosuke Kimura

**Author notes:** Corresponding authors Shingo Fujimoto, Integrated Technology Center, University of the Ryukyus, Okinawa 9032720, Japan, (Present address) Ryosuke Kimura, Graduate School of Medicine, University of the Ryukyus, Okinawa 903-2720, Japan.

## Abstract

Sexual selection arises from individual differences in reproductive success, which can drive the maintenance of genetic polymorphisms in genes subject to balancing selection by the pleiotropic effects that trade-off between survival and reproduction. However, the extent to which sexual selection maintains genetic polymorphisms in wild populations remains unclear. Here, we explored on genomic signatures of balancing selection and selective sweep in the northern medaka, *Oryzias sakaizumii* in Japan by performing whole-genome resequencing of wild individuals. In addition, we re-evaluated the population genetic structure and admixture of *Oryzias latipes* and *O. sakaizumii* across the Japanese archipelago and detected genomic regions affected by introgression. Regions with signatures of selection from multiple statistics were located on eleven chromosomes. In particular, a region spanning 4.25 to 6.80 Mb on chromosome 18 showed high genetic diversity that could not be explained by sex differentiation or introgression from *O. latipes* in Eastern Japan. This pattern suggests that balancing selection maintains genetic polymorphisms in *O. sakaizumii*. Specifically, because a previously reported quantitative trait locus associated with female mating behavior overlaps with this region, we infer that sexual selection contributes to the maintenance of genetic polymorphism at this locus.
