## Supplementary Tables for "Genetic polymorphisms in a mate choice locus are maintained by balancing selection in a wild medaka population": EX01_Table_S1_collectedLocation_ver2.xlsx

### Sheet: Sheet1
		Species	Collection sites	Latitude	Longitude	Collection location / Strain	Prefecture	Location abbreviation	N	Collector	Collection date	Japanese site name
		O. sakaizumii	1	41°0'57"N	140°24'33"E	Kitatsugaru	Aomori	Ktg	8	Fujimoto	2019-08-29	青森県北津軽郡中泊町
		O. sakaizumii	2	40°49'19"N	140°48'42"E	Kuwabara	Aomori	Kwb	8	Fujimoto	2019-08-28	青森県青森市桑原
		O. sakaizumii	3	37°47'02"N	138°51'57"E	Niigata	Niigata	Nig	8	Fujimoto	2019-08-25	新潟県新潟市・仁箇堤
		O. sakaizumii	4	35°39'39"N	136°05'31"E	Tsuruga	Fukui	Trg	16	Fujimoto	2019-08-23	福井県敦賀市・中池見湿地
		O. latipes	5	38°54'35"N	141°15'39"E	Ichinoseki	Iwate	Ich	2	Fujimoto	2019-08-27	岩手県一関市川崎
		O. latipes	6	36°05'15"N	140°24'58"E	Namegata	Ibaraki	Nmg	2	Kobayashi	2020-11-20	茨城県行方市手賀
		O. latipes	7	35°57'14"N	139°57'15"E	Moriya	Ibaraki	Mry	2	Murase and Irie	2021-10-08	茨城県守谷市野木崎
		O. latipes	8	35°22'43"N	140°22'22"E	Choseigun	Chiba	Csg	2	Fujimoto and Murase	2021-12-18	千葉県長生郡一宮町
		O. latipes	9	34°48'21"N	137°40'50"E	Hamamatsu	Shizuoka	Hmg	1	Kakioka	2021-10-10	静岡県浜松市北区細江町
		O. latipes	10	34°22'23"N	136°48'37"E	Isobe	Mie	Iso	2	Kunishima	2021-12-03	三重県志摩市磯部
		O. latipes	11	33°35'01"N	135°54'03"E	Nachi-Katsuura	Wakayama	Nck	1	Kunishima	2021-12-03	和歌山県東牟婁郡那智勝浦
		O. latipes	12	35°28'00"N	133°01'17"E	Nishihamasata	Shimane	Nss	2	Fujimoto and Kobayashi	2020-08-01	島根県松江市西浜佐陀町
		O. latipes	13	34°25'49"N	133°14'25"E	Onomichi	Hiroshima	Onm	1	Fujimoto	2019-06-23	広島県尾道市高須町
		O. latipes	14	34°32'17"N	133°18'13"E	Ekiya	Hiroshima	Eky	2	Fujimoto and Kobayashi	2020-08-02	広島県福山市駅屋町
		O. latipes	15	34°01'41"N	132°57'40"E	Ehime (Imabari city)	Ehime	Ehm	2	Fujimoto and Kobayashi	2020-08-03	愛媛県今治市玉川町
		O. latipes	16	33°24'41"N	133°17'51"E	Myoken	Kochi	Myk	2	Fujimoto and Kobayashi	2020-08-03	高知県須崎市妙見町
		O. latipes	17	Not recorded	Not recorded	Tsushima	Nagasaki	Tsm	1	Kobayashi	2022-04-16	長崎県対馬市上島・吉田川水系
		O. latipes	18	Not recorded	Not recorded	Oita	Oita	Oit	1	Kobayashi	2021-10-25	大分県・大分川
		O. latipes	19	31°58'29"N	131°28'00"E	Miyazaki	Miyazaki	Miy	1	Fujimoto	2019-08-20	宮崎県宮崎市塩路
		O. latipes	20	Not recorded	Not recorded	Hirado	Nagasaki	Hrd	2	Myosho	Not recorded	長崎県平戸
		O. latipes	21	Not recorded	Not recorded	Shikamachi	Nagasaki	Skm	2	Myosho	Not recorded	長崎県鹿町
		O. latipes	22	32°49'40"N	129°43'21"E	Nagata	Nagasaki	Nag	8	Fujimoto and Yagi	2019-06-03	長崎県永田町
		O. latipes	23	32°50'35"N	130°05'26"E	Onojima	Nagasaki	Onj	1	Fujimoto and Yagi	2019-06-02	長崎県諫早市小野島町
		O. latipes	24	32°05'51"N	130°17'27"E	Izumi	Kagoshima	Izm	8	Fujimoto	2019-08-19	鹿児島県出水市高尾野町
		O. latipes	25	30°34'28"N	131°00'32"E	Nakatane	Kagoshima	Tng	1	Kobayashi	2019-05-31	鹿児島県中種子町増田
		O. latipes	26	26°49'36"N	128°15'36"E	Ginama	Okinawa	Gin	8	Fujimoto	2019-08-12	沖縄県国頭村・宜名真ダム
		O. latipes	NA	Not recorded	Not recorded	East Korea, inbred strain HSOK	NA	HSOK	1	Spivakov et al. 2014, DRA000588	NA	NA
