## Supplementary Tables for "Genetic polymorphisms in a mate choice locus are maintained by balancing selection in a wild medaka population": EX02_Table_S2_sampleID_sequence_summary.xlsx

### Sheet: Sheet1
		Sample order	Species	Location abbreviation	Collection date	Individual sample ID	Sex Phenotype	Sequence group	Total read bases (bp)	Total reads	Coverage *1	Ancestry	Reference	Phylogeny	Admixture analysis	Genetic diversity within O. sakaizumii	dataset3 (Diveregence Osak vs. Olat)	Memo
		1	O. latipes	HSOK	NA	HSOK	NA	NA	49942933600	499429336	73.702	-	Spivakov et al. 2014, DRA000588	1	1	0	0
		2	O. latipes	Gin	2019-08-12	Gin-f1	f	1912JNHX-0002	25013338750	165651250	36.9128	West Kyusyu	This study	1	1	0	1
		3	O. latipes	Gin	2019-08-12	Gin-f2	f	1912JNHX-0002	15733678748	104196548	23.2186	West Kyusyu	This study	0	0	0	1
		4	O. latipes	Gin	2019-08-12	Gin-f3	f	1912JNHX-0002	17278669072	114428272	25.4985	West Kyusyu	This study	0	0	0	1
		5	O. latipes	Gin	2019-08-12	Gin-f4	f	2006JNHX-0074_5	16346744788	108256588	24.1233	West Kyusyu	This study	0	0	0	1
		6	O. latipes	Gin	2019-08-12	Gin-m1	m	1912JNHX-0002	19087232614	126405514	28.1675	West Kyusyu	This study	1	1	0	1
		7	O. latipes	Gin	2019-08-12	Gin-m2	m	1912JNHX-0002	22987138606	152232706	33.9227	West Kyusyu	This study	0	0	0	1
		8	O. latipes	Gin	2019-08-12	Gin-m3	m	1912JNHX-0002	17012519190	112665690	25.1058	West Kyusyu	This study	0	0	0	1
		9	O. latipes	Gin	2019-08-12	Gin-m4	m	2006JNHX-0074_5	18757381570	124221070	27.6807	West Kyusyu	This study	0	0	0	1
		10	O. latipes	Tng	2019-05-31	Tng-f1	f	2006JNHX-0074_6	20291490532	134380732	29.9446	West Kyusyu and West Japan	This study	1	0	0	0
		11	O. latipes	Izm	2019-08-19	Izm-f1	f	1912JNHX-0002	22440017286	148609386	33.1153	West Kyusyu	This study	0	0	0	1
		12	O. latipes	Izm	2019-08-19	Izm-f2	f	2006JNHX-0074_4	12272389100	81274100	18.1107	West Kyusyu	This study	0	0	0	1
		13	O. latipes	Izm	2019-08-19	Izm-f3	f	2006JNHX-0074_3	22087281588	146273388	32.5947	West Kyusyu	This study	1	1	0	1
		14	O. latipes	Izm	2019-08-19	Izm-f4	f	2006JNHX-0074_4	16817955992	111377192	24.8187	West Kyusyu	This study	0	0	0	1
		15	O. latipes	Izm	2019-08-19	Izm-m1	m	1912JNHX-0002	17906842058	118588358	26.4256	West Kyusyu	This study	0	0	0	1
		16	O. latipes	Izm	2019-08-19	Izm-m2	m	2006JNHX-0074_4	27056310464	179180864	39.9277	West Kyusyu	This study	1	1	0	1
		17	O. latipes	Izm	2019-08-19	Izm-m3	m	2006JNHX-0074_4	22339482090	147943590	32.9669	West Kyusyu	This study	0	0	0	1
		18	O. latipes	Izm	2019-08-19	Izm-m4	m	2006JNHX-0074_4	12631788428	83654228	18.641	West Kyusyu	This study	0	0	0	1
		19	O. latipes	Miy	2019-08-20	Miy-um1	inmature	2006JNHX-0074_6	17315201408	114670208	25.5525	West Japan	This study	1	1	0	1
		20	O. latipes	Onj	2019-06-02	Onj-m1	m	1908JNHX-0018	31586498912	209182112	46.613	West Kyusyu	This study	1	0	0	0
		21	O. latipes	Nag	2019-06-03	Nag-f1	f	JN00001693	15847637844	104951244	23.3867	West Kyusyu	This study	1	1	0	1
		22	O. latipes	Nag	2019-06-03	Nag-f2	f	JN00001693	20315442454	134539354	29.98	West Kyusyu	This study	0	0	0	1
		23	O. latipes	Nag	2019-06-03	Nag-f3	f	2006JNHX-0074_3	17172447216	113724816	25.3418	West Kyusyu	This study	0	0	0	1
		24	O. latipes	Nag	2019-06-03	Nag-f4	f	JN00001693	14777716170	97865670	21.8078	West Kyusyu	This study	0	0	0	1
		25	O. latipes	Nag	2019-06-03	Nag-m1	m	2006JNHX-0074_6	16346772270	108256770	24.1233	West Kyusyu	This study	1	1	0	1
		26	O. latipes	Nag	2019-06-03	Nag-m10	m	JN00001693	28420665830	188216330	41.9411	West Kyusyu	This study	0	0	0	1
		27	O. latipes	Nag	2019-06-03	Nag-m2	m	JN00001693	12833223636	84988236	18.9383	West Kyusyu	This study	0	0	0	1
		28	O. latipes	Nag	2019-06-03	Nag-m7	m	JN00001693	12717111280	84219280	18.7669	West Kyusyu	This study	0	0	0	1
		29	O. latipes	Hrd	Not recorded	Hrd-m1	m	1908JNHX-0018	20312200182	134517882	29.9752	West Kyusyu	This study	1	1	0	1	Hid-Dmy?
		30	O. latipes	Hrd	Not recorded	Hrd-m2	m	1908JNHX-0018	20634304624	136651024	30.4505	West Kyusyu	This study	1	1	0	1	Hid-Gsdf?
		31	O. latipes	Skm	Not recorded	Skm-m1	m	1908JNHX-0018	21004234088	139100888	30.9965	West Kyusyu	This study	1	0	0	0
		32	O. latipes	Skm	Not recorded	Skm-m2	m	1908JNHX-0018	23526182332	155802532	34.7182	West Kyusyu	This study	1	0	0	0
		33	O. latipes	Oit	2021-10-25	Oit-m1	m	JN00006698	22851095156	151331756	33.7219	West Japan and West Kyusyu	This study	1	0	0	0
		34	O. latipes	Tsm	2022-04-16	Tsm-m1	m	JN00006698	20889692132	138342332	30.8274	West Japan	This study	1	1	0	1
		35	O. latipes	Ehm	2020-08-03	Ehm-f1	f	JN00001694	27823851618	184263918	41.0603	West Japan	This study	1	1	0	1
		36	O. latipes	Ehm	2020-08-03	Ehm-m1	m	JN00001694	27165213174	179902074	40.0884	West Japan	This study	1	1	0	1
		37	O. latipes	Myk	2020-08-03	Myk-f1	f	JN00001694	21866881988	144813788	32.2695	West Japan	This study	1	1	0	1
		38	O. latipes	Myk	2020-08-03	Myk-m2	m	JN00001694	21544127944	142676344	31.7932	West Japan	This study	1	1	0	1
		39	O. latipes	Eky	2020-08-02	Eky-f1	f	JN00001694	26611809046	176237146	39.2717	West Japan	This study	1	1	0	1
		40	O. latipes	Eky	2020-08-02	Eky-m1	m	JN00001694	19500820708	129144508	28.7778	West Japan	This study	1	1	0	1
		41	O. latipes	Onm	2019-06-23	Onm-um1	inmature	2006JNHX-0074_6	14433882828	95588628	21.3004	West Japan	This study	1	0	0	0
		42	O. latipes	Nss	2020-08-01	Nss-f11	f	JN00001694	31105486600	205996600	45.9031	West Japan and Wes Kyusyu	This study	1	0	0	0
		43	O. latipes	Nss	2020-08-01	Nss-m11	m	JN00001694	25320847834	167687734	37.3666	West Japan and Wes Kyusyu	This study	1	0	0	0
		44	O. latipes	Nck	2021-12-03	Nck-m1	m	JN00006698	21620551762	143182462	31.906	West Japan and East Japan	This study	1	0	0	0
		45	O. latipes	Iso	2021-12-03	Iso-f1	f	JN00006698	23590527962	156228662	34.8131	East Japan	This study	1	1	0	1
		46	O. latipes	Iso	2021-12-03	Iso-m1	m	JN00006698	25649638556	169865156	37.8518	East Japan	This study	1	1	0	1
		47	O. latipes	Hmg	2021-10-10	Hmg-m1	m	JN00006698	21473467192	142208392	31.6889	East Japan	This study	1	0	0	0
		48	O. latipes	Mry	2021-10-08	Mry-um1	inmature	JN00006698	20323539980	134592980	29.9919	East Japan	This study	1	1	0	1
		49	O. latipes	Mry	2021-10-08	Mry-um2	inmature	JN00006698	19855304684	131492084	29.301	East Japan	This study	1	1	0	1
		50	O. latipes	Nmg	2020-11-20	Nmg-um1	inmature	JN00001694	25992037096	172132696	38.3571	East Japan and Osak	This study	1	0	0	0
		51	O. latipes	Nmg	2020-11-20	Nmg-m1	m	JN00001694	31511342286	208684386	46.502	East Japan and Osak	This study	1	0	0	0
		52	O. latipes	Csg	2021-12-18	Csg-m1	m	JN00006698	17864246770	118306270	26.3627	East Japan	This study	1	1	0	1
		53	O. latipes	Csg	2021-12-18	Csg-m2	m	JN00006698	22364110492	148106692	33.0033	East Japan	This study	1	1	0	1
		54	O. latipes	Ich	2019-08-27	Ich-f1	f	2006JNHX-0074_6	18638264616	123432216	27.5049	East Japan	This study	1	1	0	1
		55	O. latipes	Ich	2019-08-27	Ich-m1	m	2006JNHX-0074_6	15560677746	103050846	22.9633	East Japan	This study	1	1	0	1
		56	O. sakaizumii	Trg	2019-08-23	Trg-f2	f	1912JNHX-0002	22049368810	146022310	32.5388	Osak	This study	1	1	1	1
		57	O. sakaizumii	Trg	2019-08-23	Trg-f3	f	2006JNHX-0074_1	16901027434	111927334	24.9413	Osak	This study	0	0	1	1
		58	O. sakaizumii	Trg	2019-08-23	Trg-f4	f	2006JNHX-0074_1	27352890470	181144970	40.3653	Osak	This study	0	0	1	1
		59	O. sakaizumii	Trg	2019-08-23	Trg-f5	f	2006JNHX-0074_5	20466888508	135542308	30.2035	Osak	This study	0	0	1	1
		60	O. sakaizumii	Trg	2019-08-23	Trg-f6	f	JN00006698	28273833128	187243928	41.7244	Osak	This study	0	0	1	1
		61	O. sakaizumii	Trg	2019-08-23	Trg-f7	f	JN00006698	22509353768	149068568	33.2176	Osak	This study	0	0	1	1
		62	O. sakaizumii	Trg	2019-08-23	Trg-f8	f	JN00006698	22030789166	145899266	32.5114	Osak	This study	0	0	1	1
		63	O. sakaizumii	Trg	2019-08-23	Trg-f9	f	JN00006698	21013384990	139161490	31.01	Osak	This study	0	0	1	1
		64	O. sakaizumii	Trg	2019-08-23	Trg-m1	m	1912JNHX-0002	18571549494	122990394	27.4065	Osak	This study	1	1	1	1
		65	O. sakaizumii	Trg	2019-08-23	Trg-m2	m	2006JNHX-0074_1	21361742594	141468494	31.524	Osak	This study	0	0	1	1
		66	O. sakaizumii	Trg	2019-08-23	Trg-m3	m	2006JNHX-0074_1	15758982724	104364124	23.2559	Osak	This study	0	0	1	1
		67	O. sakaizumii	Trg	2019-08-23	Trg-m4	m	2006JNHX-0074_1	21752118062	144053762	32.1001	Osak	This study	0	0	1	1
		68	O. sakaizumii	Trg	2019-08-23	Trg-m5	m	JN00006698	18079531094	119731994	26.6804	Osak	This study	0	0	1	1
		69	O. sakaizumii	Trg	2019-08-23	Trg-m6	m	JN00006698	17508656266	115951366	25.8379	Osak	This study	0	0	1	1
		70	O. sakaizumii	Trg	2019-08-23	Trg-m7	m	JN00006698	23328190830	154491330	34.426	Osak	This study	0	0	1	1
		71	O. sakaizumii	Trg	2019-08-23	Trg-m8	m	JN00006698	25755548446	170566546	38.0081	Osak	This study	0	0	1	1
		72	O. sakaizumii	Nig	2019-08-25	Nig-f1	f	1912JNHX-0002	17507547322	115944022	25.8363	Osak	This study	1	1	1	1
		73	O. sakaizumii	Nig	2019-08-25	Nig-f2	f	2006JNHX-0074_4	11661000972	77225172	17.2084	Osak	This study	0	0	1	1
		74	O. sakaizumii	Nig	2019-08-25	Nig-f3	f	2006JNHX-0074_2	24200024966	160265066	35.7126	Osak	This study	0	0	1	1
		75	O. sakaizumii	Nig	2019-08-25	Nig-f4	f	2006JNHX-0074_2	21343847584	141349984	31.4976	Osak	This study	0	0	1	1
		76	O. sakaizumii	Nig	2019-08-25	Nig-m1	m	1912JNHX-0002	18307498814	121241714	27.0168	Osak	This study	1	1	1	1
		77	O. sakaizumii	Nig	2019-08-25	Nig-m2	m	2006JNHX-0074_2	21206865820	140442820	31.2955	Osak	This study	0	0	1	1
		78	O. sakaizumii	Nig	2019-08-25	Nig-m6	m	2006JNHX-0074_2	23202744258	153660558	34.2409	Osak	This study	0	0	1	1
		79	O. sakaizumii	Nig	2019-08-25	Nig-m7	m	2006JNHX-0074_2	20822676822	137898522	30.7285	Osak	This study	0	0	1	1
		80	O. sakaizumii	Kwb	2019-08-28	Kwb-f1	f	2001JNHX-0113	24141348178	159876478	35.626	Osak	This study	1	1	1	1
		81	O. sakaizumii	Kwb	2019-08-28	Kwb-f2	f	2001JNHX-0113	22644873852	149966052	33.4176	Osak	This study	0	0	1	1
		82	O. sakaizumii	Kwb	2019-08-28	Kwb-f3	f	2006JNHX-0074_3	20144018496	133404096	29.727	Osak	This study	0	0	1	1
		83	O. sakaizumii	Kwb	2019-08-28	Kwb-f4	f	2006JNHX-0074_3	15778345152	104492352	23.2845	Osak	This study	0	0	1	1
		84	O. sakaizumii	Kwb	2019-08-28	Kwb-m1	m	2001JNHX-0113	27618758586	182905686	40.7577	Osak	This study	1	1	1	1
		85	O. sakaizumii	Kwb	2019-08-28	Kwb-m2	m	2001JNHX-0113	19922237246	131935346	29.3997	Osak	This study	0	0	1	1
		86	O. sakaizumii	Kwb	2019-08-28	Kwb-m3	m	2006JNHX-0074_3	12405199036	82153636	18.3067	Osak	This study	0	0	1	1
		87	O. sakaizumii	Kwb	2019-08-28	Kwb-m4	m	2006JNHX-0074_3	12961542228	85838028	19.1277	Osak	This study	0	0	1	1
		88	O. sakaizumii	Ktg	2019-08-29	Ktg-f1	f	2006JNHX-0074_5	24151175862	159941562	35.6405	Osak	This study	1	1	1	1
		89	O. sakaizumii	Ktg	2019-08-29	Ktg-f3	f	JN00001693	15527773940	102832940	22.9147	Osak	This study	0	0	1	1
		90	O. sakaizumii	Ktg	2019-08-29	Ktg-f8	f	JN00001693	19588355408	129724208	28.907	Osak	This study	0	0	1	1
		91	O. sakaizumii	Ktg	2019-08-29	Ktg-f9	f	JN00001693	23275024938	154139238	34.3475	Osak	This study	0	0	1	1
		92	O. sakaizumii	Ktg	2019-08-29	Ktg-m1	m	2006JNHX-0074_5	18878899424	125025824	27.86	Osak	This study	1	1	1	1
		93	O. sakaizumii	Ktg	2019-08-29	Ktg-m3	m	JN00001693	16771226626	111067726	24.7497	Osak	This study	0	0	1	1
		94	O. sakaizumii	Ktg	2019-08-29	Ktg-m7	m	JN00001693	14536999218	96271518	21.4526	Osak	This study	0	0	1	1
		95	O. sakaizumii	Ktg	2019-08-29	Ktg-m8	m	JN00001693	17320192260	114703260	25.5598	Osak	This study	0	0	1	1
		*1: Coverage were calculated based on the reference sequence of HNI strain (ASM223471v1: 677633405 bp)												45	33	40	82
