## Supplementary Tables for "Genetic polymorphisms in a mate choice locus are maintained by balancing selection in a wild medaka population": EX04_Table_S4_CentromereRegions_HNI.xlsx

### Sheet: Sheet1
	Oryzias sakaizumii (HNI strain, ASM223471v1)			Oryzias latipes (HdrR strain, ASM223467v1)
	Chromosome	Centromere repeat detectiona		Centromere position (Mb)b	Inferred position in HNI (Mb)c
	1	Not detected		25.96–26.02	24.53-24.58
	2	Detected		12.03–12.04	9.80-9.82
	3	Not detected		7.36–7.40	6.38-6.48
	4	Not detected		0–0.01	0-0.04
	5	Detected		1.23–1.24	0.3-3.42
	6	Detected		0–0.01	-
	7	Detected		Not detected	-
	8	Not detected		17.02–17.08	16.19-16.21
	9	Not detected		21.69–21.71	20.40-20.58
	10	Detected		6.46–6.47	5.53-5.55
	11	Detected		28.20–28.21	25.13-25.53
	12	Detected		21.25–21.26	19.56-19.60
	13	Not detected		33.79–33.81	29.85-
	14	Not detected		0–0.03	0-0.01
	15	Not detected		Not detected	-
	16	Not detected		0–0.01	0-0.0008
	17	Not detected		Not detected	-
	18	Not detected		19.72–19.75	17.71-18.07
	19	Detected		16.46–16.59	14.58-14.95
	20	Not detected		6.05–6.16	3.92-6.23
	21	Detected		2.33–2.39	2.26-2.27
	21	Not detected		14.52–14.53	13.55-13.56
	22	Not detected		28.83–28.98	27.16-
	23	Not detected		9.87–9.88	9.12-9.21
	24	Not detected		22.32–22.33	20.54-20.67
	a: Centromere repeat detection of HNI strain were performed by the Ichikawa et al. 2017, Supplementary table 12
	b: Centromeric position of HdrR strain was retieved by the Ansai et al. 2023, Table 1
	c: Poisitions including centromere of HdrR strain were inferred based on the synteny block positions of HdrR and HNI reference sequence using ntSynt
