## Supplementary Tables for "Genetic polymorphisms in a mate choice locus are maintained by balancing selection in a wild medaka population": EX06_Table_S6_PattersonD_medakaWGS_HSOK_sak_lat_33samples_eJsep_ver2.xlsx

### Sheet: EX05_Table_S4_PattersonD_medaka
	Population 1	Population 2	Population 3	Population 4	Estimate (Patterson’s D)	Standard error	Z-value	P-value	nSNPs
	EJ	WJ	WK	Osak	-0.37	0.02	-24.11	1.95477e-128	10287244
	WJ	WK	Osak	HSOK	0.158998	0.0105096	15.1288	1.04596e-51	10287244
	EJ	WK	Osak	HSOK	0.448301	0.0134739	33.2718	9.8779e-243	10287244
	EJ	WJ	Osak	HSOK	0.355733	0.015295	23.2582	1.17578e-119	10287244
	EJ	WJ	WK	HSOK	-0.0083332	0.00882762	-0.943992	0.345174	10287244
	EJ	WK	WJ	HSOK	0.338295	0.00869373	38.9126	0	10287244
	WJ	WK	EJ	HSOK	0.345654	0.0102133	33.8434	4.54089e-251	10287244
	EJ	WJ	Osak(Ktg)	HSOK	0.356953	0.0155656	22.9322	2.21795e-116	10287244
	EJ	WJ	Osak(Kwb)	HSOK	0.359227	0.0155824	23.0534	1.36016e-117	10287244
	EJ	WJ	Osak(Nig)	HSOK	0.359604	0.0153289	23.4592	1.06402e-121	10287244
	EJ	WJ	Osak(Trg)	HSOK	0.347205	0.014871	23.3478	1.45146e-120	10287244
	EJ(Iso)	WJ	Osak	HSOK	0.417629	0.0154507	27.0297	6.62013e-161	10287244
	EJ(Csg)	WJ	Osak	HSOK	0.326809	0.0194415	16.8099	2.06564e-63	10287244
	EJ(Mry)	WJ	Osak	HSOK	0.287119	0.0242568	11.8367	2.52331e-32	10287244
	EJ(Ich)	WJ	Osak	HSOK	0.392955	0.0215597	18.2263	3.18925e-74	10287244
	EJ(Iso)	EJ(Csg)	Osak	HSOK	0.161202	0.0270054	5.96926	2.38329e-09	10287244
	EJ(Iso)	EJ(Mry)	Osak	HSOK	0.21253	0.0271001	7.84242	4.41949e-15	10287244
	EJ(Iso)	EJ(Ich)	Osak	HSOK	-0.0289647	0.0320745	-0.903042	0.366504	10287244
	EJ(Iso)	EJ(Csg)	WJ	HSOK	-0.110954	0.0171119	-6.48402	8.93113e-11	10287244
	EJ(Iso)	EJ(Mry)	WJ	HSOK	-0.155553	0.0224068	-6.94222	3.85982e-12	10287244
	EJ(Iso)	EJ(Ich)	WJ	HSOK	-0.0163672	0.022729	-0.720101	0.471463	10287244
	EJ	WJ(Ehm)	Osak	HSOK	0.24682	0.0169892	14.528	8.05255e-48	10287244
	EJ	WJ(Eky)	Osak	HSOK	0.149788	0.0178445	8.3941	4.69471e-17	10287244
	EJ	WJ(Miy)	Osak	HSOK	0.435566	0.0156102	27.9027	2.47445e-171	10287244
	EJ	WJ(Myk)	Osak	HSOK	0.503861	0.0164297	30.6677	1.53442e-206	10287244
	EJ	WJ(Tsm)	Osak	HSOK	0.385987	0.015741	24.5211	8.80327e-133	10287244
	EJ	WK(Hid)	Osak	HSOK	0.328133	0.0147875	22.1899	4.30229e-109	10287244
	EJ	WK(Nag)	Osak	HSOK	0.270399	0.015473	17.4755	2.20154e-68	10287244
	EJ	WK(Izm)	Osak	HSOK	0.550695	0.0122393	44.9939	0	10287244
	EJ	WK(Gin)	Osak	HSOK	0.543842	0.012946	42.0085	0	10287244
	WK	WJ(Eky)	Osak	HSOK	0.358275	0.0114581	31.2684	1.25701e-214	10287244
	WK	WJ(Ehm)	Osak	HSOK	0.273366	0.0120975	22.597	4.63903e-113	10287244
	WK	WJ(Tsm)	Osak	HSOK	0.12994	0.0117905	11.0207	3.03529e-28	10287244
	WK	WJ(Miy)	Osak	HSOK	0.0651198	0.0106592	6.10924	1.00109e-09	10287244
	WK	WJ(Myk)	Osak	HSOK	-0.0300311	0.0163135	-1.84088	0.0656394	10287244
	WK(Gin)	WJ	Osak	HSOK	0.289576	0.0103438	27.9952	1.86128e-172	10287244
	WK(Izm)	WJ	Osak	HSOK	0.29844	0.00949603	31.4279	8.42489e-217	10287244
	WK(Hid)	WJ	Osak	HSOK	0.00594017	0.0120732	0.492015	0.622709	10287244
	WK(Nag)	WJ	Osak	HSOK	-0.0622656	0.0140525	-4.43092	9.38315e-06	10287244
