## Supplementary Tables for "Genetic polymorphisms in a mate choice locus are maintained by balancing selection in a wild medaka population": EX07_Table_S7_Fd_iHS_overlap_summary_eastJ_wKyu_sak_.xlsx

### Sheet: Sheet1
	Candidate regions by introgression from O. latipes						Integrated haplotype score (iHS)
	Chr	Start	End (bp)	Fd			Outlier SNPs	Max |iHS|	Max |iHS| position
	1	22493407	22499856	1.95333			0	0.519202	22498558
	3	32991373	33072702	1.47763			0	1.36872	33005085
	4	7285700	7298888	1.51933			0	2.92491	7290892
	5	12632712	12648282	1.41409			0	1.75436	12638544
	6	18152129	18181016	0.710721			0	1.56399	18168615
	6	25136922	25166290	0.908593			0	1.89553	25152500
	7	14473429	14506964	1.19144			0	0.421084	14481141
	12	13372685	13382849	3.09563			0	0.59915	13376998
	17	8984655	8994373	0.978698			0	1.74149	8989727
	17	9507694	9556459	1.04453			0	1.12448	9551802
	17	9556463	9564269	3.41842			0	1.28474	9557969
	17	9564271	9572263	3.12366			0	1.37464	9571208
	18	22685878	22722587	0.820366			0	0.815316	22697014
	18	26420749	26430877	1.41463			0	0.726998	26425572
	18	26430901	26437927	2.24749			0	0.379202	26436540
	19	19488436	19509024	0.94452			0	NA	NA
	21	4940364	4966096	1.19564			0	1.38303	4958333
	21	12782534	12934471	0.738719	*		0	0.252441	12912141
	*1: Centromere region were inferred based on the synteny block positions of HdrR and HNI references using ntSynt (Table S4), and overlap determined within 1 Mb of the centromere regions
