## Supplementary Tables for "Genetic polymorphisms in a mate choice locus are maintained by balancing selection in a wild medaka population": EX09_Table_S9_ShinyGO_082_allChr_FoldEnrichment_top20_addSignificance1e-5_20260422.xlsx

### Sheet: FoldEnrichment_top20_addSignifi
Population Statistics	Enrichment.FDR	nGenes	Pathway.Genes	Fold.Enrichment	Pathway	URL	Genes	Significance threshold	Representative GO term
iHS outlier	0.0250557	3	17	54.7988	GO:0032266 phosphatidylinositol-3-phosphate binding	http://amigo.geneontology.org/amigo/term/GO:0032266	snx12 bbs5 vps36	a
Fd (EJ->sak)	4.10575e-12	7	35	168.571	GO:0001594 trace-amine receptor activity	http://amigo.geneontology.org/amigo/term/GO:0001594	ENSORLG00000013895 ENSORLG00000013916 ENSORLG00000023929 ENSORLG00000024077 ENSORLG00000025011 ENSORLG00000025608 ENSORLG00000028977	*
Fd (EJ->sak)	9.3634e-10	7	80	73.75	GO:0008227 G protein-coupled amine receptor activity	http://amigo.geneontology.org/amigo/term/GO:0008227	ENSORLG00000013895 ENSORLG00000013916 ENSORLG00000023929 ENSORLG00000024077 ENSORLG00000025011 ENSORLG00000025608 ENSORLG00000028977	*
Fd (EJ->sak)	8.40624e-06	9	686	11.0579	GO:0004930 G protein-coupled receptor activity	http://amigo.geneontology.org/amigo/term/GO:0004930	ENSORLG00000010357 ENSORLG00000013895 ENSORLG00000013916 ENSORLG00000023929 ENSORLG00000024077 ENSORLG00000024842 ENSORLG00000025011 ENSORLG00000025608 ENSORLG00000028977	*
Fd (EJ->sak)	5.92948e-05	9	894	8.48514	GO:0007186 G protein-coupled receptor signaling pathway	http://amigo.geneontology.org/amigo/term/GO:0007186	ENSORLG00000024842 ENSORLG00000010357 ENSORLG00000013895 ENSORLG00000013916 ENSORLG00000023929 ENSORLG00000024077 ENSORLG00000025011 ENSORLG00000025608 ENSORLG00000028977	*
Fd (EJ->sak)	0.000189311	9	1056	7.18344	GO:0004888 transmembrane signaling receptor activity	http://amigo.geneontology.org/amigo/term/GO:0004888	ENSORLG00000010357 ENSORLG00000013895 ENSORLG00000013916 ENSORLG00000023929 ENSORLG00000024077 ENSORLG00000024842 ENSORLG00000025011 ENSORLG00000025608 ENSORLG00000028977	*
Fd (EJ->sak)	0.000398307	9	1205	6.2952	GO:0038023 signaling receptor activity	http://amigo.geneontology.org/amigo/term/GO:0038023	ENSORLG00000010357 ENSORLG00000013895 ENSORLG00000013916 ENSORLG00000023929 ENSORLG00000024077 ENSORLG00000024842 ENSORLG00000025011 ENSORLG00000025608 ENSORLG00000028977	*
Fd (EJ->sak)	0.000398307	9	1205	6.2952	GO:0060089 molecular transducer activity	http://amigo.geneontology.org/amigo/term/GO:0060089	ENSORLG00000010357 ENSORLG00000013895 ENSORLG00000013916 ENSORLG00000023929 ENSORLG00000024077 ENSORLG00000024842 ENSORLG00000025011 ENSORLG00000025608 ENSORLG00000028977	*
Fd (EJ->sak)	0.00497128	2	13	129.67	GO:0035805 egg coat	http://amigo.geneontology.org/amigo/term/GO:0035805	ENSORLG00000010086 ENSORLG00000010134	*
Fd (EJ->sak)	0.00497128	2	13	129.67	GO:0035804 structural constituent of egg coat	http://amigo.geneontology.org/amigo/term/GO:0035804	ENSORLG00000010086 ENSORLG00000010134	*
Fd (EJ->sak)	0.00672621	2	18	93.6508	GO:0007339 binding of sperm to zona pellucida	http://amigo.geneontology.org/amigo/term/GO:0007339	ENSORLG00000010086 ENSORLG00000010134	*
Fd (EJ->sak)	0.00672621	2	18	93.6508	GO:0009988 cell-cell recognition	http://amigo.geneontology.org/amigo/term/GO:0009988	ENSORLG00000010086 ENSORLG00000010134	*
Fd (EJ->sak)	0.00672621	2	18	93.6508	GO:0035036 sperm-egg recognition	http://amigo.geneontology.org/amigo/term/GO:0035036	ENSORLG00000010086 ENSORLG00000010134	*
Fd (EJ->sak)	0.00672621	2	17	99.1597	GO:0032190 acrosin binding	http://amigo.geneontology.org/amigo/term/GO:0032190	ENSORLG00000010086 ENSORLG00000010134	*
Fd (EJ->sak)	0.0191786	13	4339	2.52527	GO:0051716 cellular response to stimulus	http://amigo.geneontology.org/amigo/term/GO:0051716	ENSORLG00000006920 ENSORLG00000022172 ENSORLG00000024842 ENSORLG00000009232 ENSORLG00000010357 ENSORLG00000013895 ENSORLG00000013916 ENSORLG00000023929 ENSORLG00000024077 ENSORLG00000025011 ENSORLG00000025608 ENSORLG00000028977 ENSORLG00000030635	a
Fd (EJ->sak)	0.0211249	2	34	49.5798	GO:2000241 regulation of reproductive process	http://amigo.geneontology.org/amigo/term/GO:2000241	ENSORLG00000010086 ENSORLG00000010134	a
Fd (EJ->sak)	0.0220797	2	37	45.5598	GO:0007338 single fertilization	http://amigo.geneontology.org/amigo/term/GO:0007338	ENSORLG00000010086 ENSORLG00000010134	a
Fd (EJ->sak)	0.0220797	2	37	45.5598	GO:0009566 fertilization	http://amigo.geneontology.org/amigo/term/GO:0009566	ENSORLG00000010086 ENSORLG00000010134	a
Fd (EJ->sak)	0.0571903	11	3740	2.47899	GO:0007165 signal transduction	http://amigo.geneontology.org/amigo/term/GO:0007165	ENSORLG00000022172 ENSORLG00000024842 ENSORLG00000010357 ENSORLG00000013895 ENSORLG00000013916 ENSORLG00000023929 ENSORLG00000024077 ENSORLG00000025011 ENSORLG00000025608 ENSORLG00000028977 ENSORLG00000030635	N.S.
Fd (EJ->sak)	0.0672743	2	71	23.7425	Path:ola03250 Viral life cycle-HIV-1	http://www.genome.jp/kegg-bin/show_pathway?ola03250	ENSORLG00000009232 ENSORLG00000021917	N.S.
Fd (EJ->sak)	0.0672743	11	4033	2.29889	GO:0007154 cell communication	http://amigo.geneontology.org/amigo/term/GO:0007154	ENSORLG00000022172 ENSORLG00000024842 ENSORLG00000010357 ENSORLG00000013895 ENSORLG00000013916 ENSORLG00000023929 ENSORLG00000024077 ENSORLG00000025011 ENSORLG00000025608 ENSORLG00000028977 ENSORLG00000030635	N.S.
High π and High Tajima's D	3.03985e-10	10	198	29.0712	GO:0007156 homophilic cell adhesion via plasma membrane adhesion molecules	http://amigo.geneontology.org/amigo/term/GO:0007156	ENSORLG00000021994 ENSORLG00000023399 ENSORLG00000023815 ENSORLG00000024089 ENSORLG00000024772 ENSORLG00000026864 ENSORLG00000028208 ENSORLG00000029341 ENSORLG00000029459 ENSORLG00000029952	*
High π and High Tajima's D	3.03985e-10	12	379	18.2251	GO:0098609 cell-cell adhesion	http://amigo.geneontology.org/amigo/term/GO:0098609	ENSORLG00000006425 ENSORLG00000022047 ENSORLG00000021994 ENSORLG00000023399 ENSORLG00000023815 ENSORLG00000024089 ENSORLG00000024772 ENSORLG00000026864 ENSORLG00000028208 ENSORLG00000029341 ENSORLG00000029459 ENSORLG00000029952	*
High π and High Tajima's D	4.41063e-10	14	661	12.1914	GO:0007155 cell adhesion	http://amigo.geneontology.org/amigo/term/GO:0007155	ENSORLG00000006425 ENSORLG00000021994 ENSORLG00000022047 ENSORLG00000022612 ENSORLG00000023399 ENSORLG00000023815 ENSORLG00000024089 ENSORLG00000024772 ENSORLG00000025278 ENSORLG00000026864 ENSORLG00000028208 ENSORLG00000029341 ENSORLG00000029459 ENSORLG00000029952	*
High π and High Tajima's D	5.43305e-10	10	226	25.4695	GO:0098742 cell-cell adhesion via plasma-membrane adhesion molecules	http://amigo.geneontology.org/amigo/term/GO:0098742	ENSORLG00000021994 ENSORLG00000023399 ENSORLG00000023815 ENSORLG00000024089 ENSORLG00000024772 ENSORLG00000026864 ENSORLG00000028208 ENSORLG00000029341 ENSORLG00000029459 ENSORLG00000029952	*
High π and High Tajima's D	1.04286e-08	13	705	10.6141	GO:0005509 calcium ion binding	http://amigo.geneontology.org/amigo/term/GO:0005509	ENSORLG00000003427 ENSORLG00000004098 ENSORLG00000021994 ENSORLG00000023399 ENSORLG00000023586 ENSORLG00000023815 ENSORLG00000024089 ENSORLG00000024772 ENSORLG00000026864 ENSORLG00000028208 ENSORLG00000029341 ENSORLG00000029459 ENSORLG00000029952	*
High π and High Tajima's D	1.01784e-06	21	3250	3.71932	GO:0005886 plasma membrane	http://amigo.geneontology.org/amigo/term/GO:0005886	ENSORLG00000003427 ENSORLG00000004098 ENSORLG00000006386 ENSORLG00000006425 ENSORLG00000015375 ENSORLG00000021994 ENSORLG00000022047 ENSORLG00000022612 ENSORLG00000023399 ENSORLG00000023586 ENSORLG00000023815 ENSORLG00000024089 ENSORLG00000024303 ENSORLG00000024772 ENSORLG00000025278 ENSORLG00000026864 ENSORLG00000028208 ENSORLG00000029341 ENSORLG00000004084 ENSORLG00000029459 ENSORLG00000029952	*
High π and High Tajima's D	4.91857e-06	21	3580	3.37648	GO:0071944 cell periphery	http://amigo.geneontology.org/amigo/term/GO:0071944	ENSORLG00000003427 ENSORLG00000004098 ENSORLG00000006386 ENSORLG00000006425 ENSORLG00000015375 ENSORLG00000021994 ENSORLG00000022047 ENSORLG00000022612 ENSORLG00000023399 ENSORLG00000023586 ENSORLG00000023815 ENSORLG00000024089 ENSORLG00000024303 ENSORLG00000024772 ENSORLG00000025278 ENSORLG00000026864 ENSORLG00000028208 ENSORLG00000029341 ENSORLG00000004084 ENSORLG00000029459 ENSORLG00000029952	*
High π and High Tajima's D	4.70202e-05	3	11	156.984	GO:0000447 endonucleolytic cleavage in ITS1 to separate SSU-rRNA from 5.8S rRNA and LSU-rRNA from tricistronic rRNA transcript (SSU-rRNA 5.8S rRNA LSU-rRNA)	http://amigo.geneontology.org/amigo/term/GO:0000447	ENSORLG00000015403 ENSORLG00000022846 ENSORLG00000025827	*
High π and High Tajima's D	0.000103229	3	15	115.122	GO:0000478 endonucleolytic cleavage involved in rRNA processing	http://amigo.geneontology.org/amigo/term/GO:0000478	ENSORLG00000015403 ENSORLG00000022846 ENSORLG00000025827	*
High π and High Tajima's D	0.000103229	3	15	115.122	GO:0000479 endonucleolytic cleavage of tricistronic rRNA transcript (SSU-rRNA 5.8S rRNA LSU-rRNA)	http://amigo.geneontology.org/amigo/term/GO:0000479	ENSORLG00000015403 ENSORLG00000022846 ENSORLG00000025827	*
High π and High Tajima's D	0.000272335	3	21	82.23	GO:0000466 maturation of 5.8S rRNA from tricistronic rRNA transcript (SSU-rRNA 5.8S rRNA LSU-rRNA)	http://amigo.geneontology.org/amigo/term/GO:0000466	ENSORLG00000015403 ENSORLG00000022846 ENSORLG00000025827	*
High π and High Tajima's D	0.000288709	3	22	78.4922	GO:0000469 cleavage involved in rRNA processing	http://amigo.geneontology.org/amigo/term/GO:0000469	ENSORLG00000015403 ENSORLG00000022846 ENSORLG00000025827	*
High π and High Tajima's D	0.000323174	10	1045	5.50823	GO:0005887 integral component of plasma membrane	http://amigo.geneontology.org/amigo/term/GO:0005887	ENSORLG00000006425 ENSORLG00000021994 ENSORLG00000022047 ENSORLG00000023399 ENSORLG00000023815 ENSORLG00000024089 ENSORLG00000024772 ENSORLG00000026864 ENSORLG00000028208 ENSORLG00000029341	*
High π and High Tajima's D	0.000372	10	1071	5.37451	GO:0031226 intrinsic component of plasma membrane	http://amigo.geneontology.org/amigo/term/GO:0031226	ENSORLG00000006425 ENSORLG00000021994 ENSORLG00000022047 ENSORLG00000023399 ENSORLG00000023815 ENSORLG00000024089 ENSORLG00000024772 ENSORLG00000026864 ENSORLG00000028208 ENSORLG00000029341	*
High π and High Tajima's D	0.000430398	3	27	63.9566	GO:0030686 90S preribosome	http://amigo.geneontology.org/amigo/term/GO:0030686	ENSORLG00000015403 ENSORLG00000022846 ENSORLG00000025827	*
High π and High Tajima's D	0.000430398	3	28	61.6725	GO:0000460 maturation of 5.8S rRNA	http://amigo.geneontology.org/amigo/term/GO:0000460	ENSORLG00000015403 ENSORLG00000022846 ENSORLG00000025827	*
High π and High Tajima's D	0.000430398	3	28	61.6725	GO:0000462 maturation of SSU-rRNA from tricistronic rRNA transcript (SSU-rRNA 5.8S rRNA LSU-rRNA)	http://amigo.geneontology.org/amigo/term/GO:0000462	ENSORLG00000015403 ENSORLG00000022846 ENSORLG00000025827	*
High π and High Tajima's D	0.000463256	2	4	287.805	GO:0004315 3-oxoacyl-[acyl-carrier-protein] synthase activity	http://amigo.geneontology.org/amigo/term/GO:0004315	ENSORLG00000012785 ENSORLG00000012793	*
High π and High Tajima's D	0.00083124	3	36	47.9675	GO:0030490 maturation of SSU-rRNA	http://amigo.geneontology.org/amigo/term/GO:0030490	ENSORLG00000015403 ENSORLG00000022846 ENSORLG00000025827	*
High π and High Tajima's D	0.00188543	3	48	35.9756	GO:0042274 ribosomal small subunit biogenesis	http://amigo.geneontology.org/amigo/term/GO:0042274	ENSORLG00000015403 ENSORLG00000022846 ENSORLG00000025827	*
High π and High Tajima's D and High intersexual FST	0.00094347	3	198	51.0823	GO:0007156 homophilic cell adhesion via plasma membrane adhesion molecules	http://amigo.geneontology.org/amigo/term/GO:0007156	ENSORLG00000021994 ENSORLG00000023399 ENSORLG00000028208	*
High π and High Tajima's D and High intersexual FST	0.00094347	3	226	44.7535	GO:0098742 cell-cell adhesion via plasma-membrane adhesion molecules	http://amigo.geneontology.org/amigo/term/GO:0098742	ENSORLG00000021994 ENSORLG00000023399 ENSORLG00000028208	*
High π and High Tajima's D and High intersexual FST	0.00292454	3	379	26.6868	GO:0098609 cell-cell adhesion	http://amigo.geneontology.org/amigo/term/GO:0098609	ENSORLG00000021994 ENSORLG00000023399 ENSORLG00000028208	*
High π and High Tajima's D and High intersexual FST	0.0094867	3	661	15.3015	GO:0007155 cell adhesion	http://amigo.geneontology.org/amigo/term/GO:0007155	ENSORLG00000021994 ENSORLG00000023399 ENSORLG00000028208	*
High π and High Tajima's D and High intersexual FST	0.0094867	3	705	14.3465	GO:0005509 calcium ion binding	http://amigo.geneontology.org/amigo/term/GO:0005509	ENSORLG00000021994 ENSORLG00000023399 ENSORLG00000028208	*
High π and High Tajima's D and High intersexual FST	0.0094867	1	4	842.857	GO:0018812 3-hydroxyacyl-CoA dehydratase activity	http://amigo.geneontology.org/amigo/term/GO:0018812	ENSORLG00000012074	*
High π and High Tajima's D and High intersexual FST	0.0094867	1	5	674.286	GO:0102158 very-long-chain 3-hydroxyacyl-CoA dehydratase activity	http://amigo.geneontology.org/amigo/term/GO:0102158	ENSORLG00000012074	*
High π and High Tajima's D and High intersexual FST	0.0094867	1	5	674.286	GO:0102343 3-hydroxy-arachidoyl-CoA dehydratase activity	http://amigo.geneontology.org/amigo/term/GO:0102343	ENSORLG00000012074	*
High π and High Tajima's D and High intersexual FST	0.0094867	1	5	674.286	GO:0102344 3-hydroxy-behenoyl-CoA dehydratase activity	http://amigo.geneontology.org/amigo/term/GO:0102344	ENSORLG00000012074	*
High π and High Tajima's D and High intersexual FST	0.0094867	1	5	674.286	GO:0102345 3-hydroxy-lignoceroyl-CoA dehydratase activity	http://amigo.geneontology.org/amigo/term/GO:0102345	ENSORLG00000012074	*
High π and High Tajima's D and High intersexual FST	0.015162	3	1045	9.67874	GO:0005887 integral component of plasma membrane	http://amigo.geneontology.org/amigo/term/GO:0005887	ENSORLG00000021994 ENSORLG00000023399 ENSORLG00000028208	a
High π and High Tajima's D and High intersexual FST	0.015162	3	1071	9.44378	GO:0031226 intrinsic component of plasma membrane	http://amigo.geneontology.org/amigo/term/GO:0031226	ENSORLG00000021994 ENSORLG00000023399 ENSORLG00000028208	a
High π and High Tajima's D and High intersexual FST	0.0216536	1	15	224.762	GO:0030497 fatty acid elongation	http://amigo.geneontology.org/amigo/term/GO:0030497	ENSORLG00000012074	a
High π and High Tajima's D and High intersexual FST	0.0216536	1	16	210.714	GO:0042761 very long-chain fatty acid biosynthetic process	http://amigo.geneontology.org/amigo/term/GO:0042761	ENSORLG00000012074	a
High π and High Tajima's D and High intersexual FST	0.0302842	1	24	140.476	GO:0000038 very long-chain fatty acid metabolic process	http://amigo.geneontology.org/amigo/term/GO:0000038	ENSORLG00000012074	a
High π and High Tajima's D and High intersexual FST	0.0460482	1	39	86.4469	Path:ola00062 Fatty acid elongation	http://www.genome.jp/kegg-bin/show_pathway?ola00062	ENSORLG00000012074	a
High π and High Tajima's D and High intersexual FST	0.0466555	1	42	80.2721	Path:ola01040 Biosynthesis of unsaturated fatty acids	http://www.genome.jp/kegg-bin/show_pathway?ola01040	ENSORLG00000012074	a
High π and High Tajima's D and High intersexual FST	0.0482356	1	46	73.2919	GO:0030148 sphingolipid biosynthetic process	http://amigo.geneontology.org/amigo/term/GO:0030148	ENSORLG00000012074	a
High π and High Tajima's D and High intersexual FST	0.0496453	1	50	67.4286	GO:0016836 hydro-lyase activity	http://amigo.geneontology.org/amigo/term/GO:0016836	ENSORLG00000012074	a
High π and High Tajima's D and High intersexual FST	0.0527823	1	56	60.2041	GO:0016835 carbon-oxygen lyase activity	http://amigo.geneontology.org/amigo/term/GO:0016835	ENSORLG00000012074	N.S.
