## Supplementary Tables for "Genetic polymorphisms in a mate choice locus are maintained by balancing selection in a wild medaka population": EX11_Table_S11_GeneAnnotation_CandidateRegion_ver20251114.xlsx

### Sheet: Sheet1
	Chromosome	Range (Mb)	Representative gene	Ensembl gene ID (ASM223467)	Representative GO term	Evolutionary scenario	Phenotype association	References
	6	18.15-18.18	1-sf, choriogenin h, cpt1b	ENSORLG00000010134, ENSORLG00000010160, ENSORLG00000010086	Egg coat, Sperm-egg recognition, Regulation of reproductive process	Introgression (EJ->Osak)	Egg envelope	Murata and Kinoshita 2022
	7	11.73-15.60	NA	NA	NA	Selective sweep (iHS)	Fin morophology	Kon et al. 2026
	10	13.75-13.90	pcdh2aa1, si:ch73-379j16.2	ENSORLG00000021994, ENSORLG00000028208	Cell-cell adhesion, calcium ion binding	High genetic diversity & sex differentiation	Sexual dimorphism (anal fin length)	Kawajiri et al. 2015
	11	17.43-17.44	hoxa13a	ENSORLG00000005043	NA	Selective sweep (iHS)	Fin morophology	Corcoran et al. 2026
	14	15.10-15.13	ar	ENSORLG00000009520	NA	Selective sweep (iHS)	Male specific fin morphology and courtship behavior	Ogino et al. 2023
	15	8.05-8.10	rasgrp3	ENSORLG00000023586	Calcium ion binding	High genetic diversity	Sexual dimorphism (Anal fin length)	Kawajiri et al. 2015
	18	4.25-4.30, 6.85-6.95	dysf, si:dkey-183c6.8, si:dkey-183c6.7, syt4	ENSORLG00000003427, ENSORLG00000004084, ENSORLG00000004069, ENSORLG00000004098	Calcium ion binding	High genetic diversity	Female mate choice (spawning latency)	Fujimoto et al. 2024
	19	6.75-6.80	Integrin alpha-M-like, aldoa	ENSORLG00000006367, ENSORLG00000006425, ENSORLG00000022047	Cell-cell adhesion	High genetic diversity	Sexual dimorphism (anal fin length and papillary processes)	Kawajiri et al. 2014, 2015
	20	21.30-21.35	rdh12l, si:dkey-61p9.11, olpks	ENSORLG00000012778, ENSORLG00000012785, ENSORLG00000012793	Fatty acid biosynthetic process	High genetic diversity	Male cortship frequency (approaching)	Fujimoto et al. 2024
	21	12.78-12.93	NA	ENSORLG00000013916, ENSORLG00000024077, ENSORLG00000023929, ENSORLG00000025608, ENSORLG00000028977, ENSORLG00000025011, ENSORLG00000013895	Trace-amine receptor activity	Introgression (EJ->Osak)	NA	NA
	24	9.50-9.55	Adhesion G protein-coupled receptor F7	ENSORLG00000015595	NA	High genetic diversity	Fin morphology (Anal fin length, Dorsal fin length, Caudal fin length)	Kawajiri et al. 2014
